# Efficient Multi-Kilobase Knockins in Mice and Cell Lines using CRISPR/Cas9 and rAAV Donors with Unbiased Whole-Genome characterization by LOCK-seq

**DOI:** 10.1101/2024.11.26.625457

**Authors:** Monica F. Sentmanat, Zi Teng Wang, Evguenia Kouranova, Samuel T. Peters, Wan Ching Chan, Jed Lin, Yong Miao, J. Michael White, Mia Wallace, Xiaoxia Cui

## Abstract

Multi-kilobase knock-ins (KIs) are a necessary, yet challenging type of genome editing to create and characterize in cell lines and animals. The combination of rAAV donor transduction and electroporation of single-cell mouse embryos with Cas9/gRNA ribonucleoprotein complex (RNP) enables highly efficient KI, but the insert size is limited by the viral packaging capacity. Here, we report the creation of up to 6.6 kb precise KI achieved in one step by using three rAAVs designed to insert one after the other. To fully characterize the edited genome with large KIs, we developed LOCK-seq (LOng-read sequencing of Captured Kilo-base targets), where relevant genomic regions are enriched via hybridization, achieving over 100-fold greater coverage compared to other long-read methods with enrichment. LOCK-seq simultaneously detects the presence of the KI allele, genotypes non-KI alleles and more importantly, uniquely identifies donor concatenation in the KI allele, and localizes random integration of the full or partial donor. Additionally, the multi-rAAV donor approach is successfully applied to cell lines, including lines intolerant of plasmid DNA, whereas LOCK-seq reliably and efficiently screens for KI clones. Together, the two approaches significantly improve the creation and precision of knock-in models.

**GRAPHICAL ABSTRACT:** 
