## Supplementary material for "Efficient Multi-Kilobase Knockins in Mice and Cell Lines using CRISPR/Cas9 and rAAV Donors with Unbiased Whole-Genome characterization by LOCK-seq": Table S2

### Sheet: Primers
Table S2 List of genotyping primers used in this study. All primers used for amplicon NGS and junction PCRs are listed along with respective project numbers and the figure(s) in which these proejcts are presented.
Figure(s)	Primer	SEQUENCE (5’ → 3’)	ProjectNumber
Fig6a	MS2030DS.F	CACTCTTTCCCTACACGACGCTCTTCCGATCTGCTACAGAGCAGGTAATGCC	MS2030
	MS2030DS.R	GTGACTGGAGTTCAGACGTGTGCTCTTCCGATCTTGTTTTTGTGGGGTGGCTGAC
	XC101918DS.F	CACTCTTTCCCTACACGACGCTCTTCCGATCTGCCATGTAGAGAGAGCGCAT	XCD101918
	XC101918DS.R	GTGACTGGAGTTCAGACGTGTGCTCTTCCGATCTATGGAGAAAGGCTGGTGCTC
	XC10218DS.F	CACTCTTTCCCTACACGACGCTCTTCCGATCTTGGCTGGGAAGGACATCATC	XCD10218
	XC10218DS.R	GTGACTGGAGTTCAGACGTGTGCTCTTCCGATCTCACAGCCTACCACTGGAGTT
	MS2071DS.F	CACTCTTTCCCTACACGACGCTCTTCCGATCTTCTCCATTGTCAACCCTGCC	MS2071
	MS2071DS.R	GTGACTGGAGTTCAGACGTGTGCTCTTCCGATCTCAGCAGTCCCAGGTAGAAGC
FigS4, FigS19	XCD816a.MidJxnF	TCCTACAGCTCCTGGGCAACG	XCD816a
	XCD816a.MidJxnR	GCATTGCCAGGTCCTGGGAAC
	XCD816a.3JxnF	ACCTCCCTGACTCGAGCTTATTCC
	MS2193.3Jxn.R	CCCACAGTGTCAAAAGACCCAACC
	MS2193.5Jxn.F	GTGGCGAAGGTAATGTCTTTGGTG
	XCD816a.5JxnR	CAGAACGTGGGGCTCACCTC
	XCB225Tal.5Jxn.R	ACCGTAAGTTATGTAACGCGGAAC
	MS2193.JL.F3	CTCCTGGCTTCTGAGGACC
	XCD816a.MidJxnR	GCATTGCCAGGTCCTGGGAAC
	XC51518 5' Jxn.F	CGTCTCGTCGCTGATTGGCTT
FigS5	MS2193.5Jxn.F	GTGGCGAAGGTAATGTCTTTGGTG	XCC113
	XCB225Tal.5Jxn.R	ACCGTAAGTTATGTAACGCGGAAC
	XCB526a.g1.g2.5' DS.F	GGTTCGGCTTCTGGCGTGTG
	XCC113.5JxnR	TCCTCCAGGACAAAAAGGTTCTCC
	XCC113.MidJxnF	CAGGCCAGCCCTTTGACCATTC
	XCC113.MidJxnR	CCAGGCAGGTCTTCCATCATGATG
	XCB26a.XCB225TAL.3JxnF	GGATTGGGAAGACAATAGCAGGC
	MS2193.3Jxn.R	CCCACAGTGTCAAAAGACCCAACC
	MS2193.5Jxn.F	GTGGCGAAGGTAATGTCTTTGGTG
	XCC113.5JxnR	TCCTCCAGGACAAAAAGGTTCTCC
	XCC113.3JxnF	CCTGGGGACCAGGTCATTAAGTG
	MS2193.3Jxn.R	CCCACAGTGTCAAAAGACCCAACC
FigS6	XCC216c.AAV2.ITR.F2-R2	TGGCCAACTCCATCACTAGG	XCD228c
	XCD228b.5JxnR	TGCGAACCTCATCACTCGTTGC
	XCD228b.3JxnF	CGGGCTCTACTTCATCGCATTCC
	XCC216c.AAV2.ITR.F2-R2	TGGCCAACTCCATCACTAGG
FigS12	XCB528.103.F	TGGATAGGAAGTGCCCAGCC	XCB528
	XCB528.103.R	GCTCTCACAGCTGTTTACCCC
	XCB528.F	GTTACAGAGGTCATAGGCCACC
	F21_3.R	GTGCTTCACGTAGGCCTTG
FigS13	XCB526a.XCB225TAL.3JxnF	GGATTGGGAAGACAATAGCAGGC	XCC113
	MS2193.JL.R7	GCAGGTCGAGGGACCTAATA
FigS15	XCB910b.5Junc.F	CCACTTTGAGCTCTACTGGC	XCB910b
	XCB910b.5Junc.R	CGTGAAGAATGTGCGAGACC
	XCB910b.3Junc.R	CTCAGTCTGAAGAGCAGAGCC
	XCB910b.3Junc.F	GCATTCTAGTTGTGGTTTGTCC
FigS16	MS80.DS.F	CACTCTTTCCCTACACGACGCTCTTCCGATCTATGCGGAGATGAGGGGCGATCAGGG	Nsmce3 loading control
	MS80.DS.R	GTGACTGGAGTTCAGACGTGTGCTCTTCCGATCTGCTGGGGCACTAGCAGTTGCAGGTC
	XCC113.3JxnF	CCTGGGGACCAGGTCATTAAGTG	XCC113
	MS2193.3Jxn.R	CCCACAGTGTCAAAAGACCCAACC
FigS18	XCD47c.AAVS1.5genF	GCCATTGTCACTTTGCGCTGC	XCD47c
	XCD68b.iCre.5JxnR	TGGCAGAGTGTCCAGACCAGG
	XCD47c.AAVS1.5genF	GCCATTGTCACTTTGCGCTGC
	JK297.ERT2.int.R	AAGTGGCTTTGGTCCGTCT
	JK297.Cre.Int.F	AGCAATGCTGTTTCACTGGTT
	XCD47c.AAVS1.3gen.R	TGGCCGGGAATCAAGAGTCACC
	MS2455.Luc.5'Junc.F	GTGTTGTTCCATTCCATCACGG
	XCD47c.AAVS1.3gen.R	TGGCCGGGAATCAAGAGTCACC
	JK297.Cre.Int.F	AGCAATGCTGTTTCACTGGTT
	JK297.ERT2.int.R	AAGTGGCTTTGGTCCGTCT
