## Supplementary material for "Efficient Multi-Kilobase Knockins in Mice and Cell Lines using CRISPR/Cas9 and rAAV Donors with Unbiased Whole-Genome characterization by LOCK-seq": Table S4

### Sheet: Sheet1
Table S4 List of primers used for in-house probe generation. Target specific primers for PCR 1 are named with project numbers, such as MS2826 and EHF1008. Respective figures used the primers are listed. All primers used for optimizing probe design are named as proopt.F or proopt.R. The universal biotinylated primers for asymmetric PCRs are listed at the end without project association.
Primer_name	Sequence (5’ → 3’)	Figure	Project
MS2826.Trac.1.F	CACTCTTTCCCTACACGACGCTCTTCCGATCTTCAGTCCTCTTGGCCCAC	Fig.5	MS2826
MS2826.Trac.1.R	GTGACTGGAGTTCAGACGTGTGCTCTTCCGATCTACCTTCTCCGGGATACTGC	Fig.5	MS2826
MS2826.Trac.2.F	CACTCTTTCCCTACACGACGCTCTTCCGATCTGGCCAACGAGAAGGGAAGC	Fig.5	MS2826
MS2826.Trac.2.R	GTGACTGGAGTTCAGACGTGTGCTCTTCCGATCTTCCCAGTTCCAAACCTCTGG	Fig.5	MS2826
MS2826.RHA.1.F	CACTCTTTCCCTACACGACGCTCTTCCGATCTTCCAGAACCCAGAACCTGC	Fig.5	MS2826
MS2826.RHA.1.R	GTGACTGGAGTTCAGACGTGTGCTCTTCCGATCTTTGTCTGGTTGCTCCAGGC	Fig.5	MS2826
MS2826.RHA.2.F	CACTCTTTCCCTACACGACGCTCTTCCGATCTAGTTCAGGTGAGTGGTGCC	Fig.5	MS2826
MS2826.RHA.2.R	GTGACTGGAGTTCAGACGTGTGCTCTTCCGATCTTGTCTGCTTTGGTGACCCG	Fig.5	MS2826
EHF1008.Serinc2.F1	GGCATTTCAGTCAGGTGCCCAATGTACCCCTCAAAGACCTTGGCCAC	S8	EHF1008
EHF1008.Serinc2.R1	GTTCCGGGTAGGCAGTTCGCTCCAAGCTGTCCTTCCAGAGGATGGGAC	S8	EHF1008
EHF1008.Serinc2.F2	GGCATTTCAGTCAGGTGCCCAATGTACCACAACTGGTTACATCCCACC	S8	EHF1008
EHF1008.Serinc2.R2	GTTCCGGGTAGGCAGTTCGCTCCAAGCTAAGCAGGACTGCCCTTCC	S8	EHF1008
EHF1008.Serinc2.F3	GGCATTTCAGTCAGGTGCCCAATGTACCCCTCTTCCCAGGTGCTCC	S8	EHF1008
EHF1008.Serinc2.R3	GTTCCGGGTAGGCAGTTCGCTCCAAGCTTGGGCCTCAGATCTCTGC	S8	EHF1008
EHF1008.iCre.F	GGCATTTCAGTCAGGTGCCCAATGTACCCCTGATGGACATGTTCAGGG	S8	EHF1008
EHF1008.iCre.R	GTTCCGGGTAGGCAGTTCGCTCCAAGCTATCCTCAGGTTCAGCAGGG	S8	EHF1008
EHF1008.iCre.F2	GGCATTTCAGTCAGGTGCCCAATGTACCCTGGCTGTGAAGACCATCC	S8	EHF1008
EHF1008.iCre.R2	GTTCCGGGTAGGCAGTTCGCTCCAAGCTTTCTCCTCATCACCAGGGAC	S8	EHF1008
EHF1008.iCre.F3	GGCATTTCAGTCAGGTGCCCAATGTACCCCAAGTCAGATCCCTGATGG	S8	EHF1008
EHF1008.iCre.R3	GTTCCGGGTAGGCAGTTCGCTCCAAGCTGGTGCGGGAGATGTCCTTC	S8	EHF1008
EHF1008.iCre.F4	GGCATTTCAGTCAGGTGCCCAATGTACCGTCCACAGCTGGTGTGGAG	S8	EHF1008
EHF1008.iCre.R4	GTTCCGGGTAGGCAGTTCGCTCCAAGCTACCATTCTTTCTGACCCGG	S8	EHF1008
EHF1008.iCre.F5	GGCATTTCAGTCAGGTGCCCAATGTACCCCGCCTGATCTATGGTGCC	S8	EHF1008
EHF1008.iCre.R5	GTTCCGGGTAGGCAGTTCGCTCCAAGCTACATTGGTCCAGCCACCAG	S8	EHF1008
EHF1008.iCre.F6	GGCATTTCAGTCAGGTGCCCAATGTACCACCTGGACTCTGAGACTGG	S8	EHF1008
EHF1008.hCD4.R	GTTCCGGGTAGGCAGTTCGCTCCAAGCTAGCACCAGAAGCAAGTGCC	S8	EHF1008
EHF1008.hCD4.F1	GGCATTTCAGTCAGGTGCCCAATGTACCGTGGAACTGACCTGTACAGC	S8	EHF1008
EHF1008.hCD4.R1	GTTCCGGGTAGGCAGTTCGCTCCAAGCTGCTTCTTCTTGAGTCAGCGC	S8	EHF1008
EHF1008.hCD4.F2	GGCATTTCAGTCAGGTGCCCAATGTACCTCTGTGAAGTGGAGGACCAG	S8	EHF1008
EHF1008.hCD4.R2	GTTCCGGGTAGGCAGTTCGCTCCAAGCTGCACTGAGGGGCTACTACC	S8	EHF1008
EHF10081008.hCD4.F3	GGCATTTCAGTCAGGTGCCCAATGTACCGTGTCTCAGCTGGAGCTCC	S8	EHF1008
EHF1008.hCD4.R3	GTTCCGGGTAGGCAGTTCGCTCCAAGCTTATGCTGGAGGCCTTCTGG	S8	EHF1008
EHF1008.hCD4.F4	GGCATTTCAGTCAGGTGCCCAATGTACCGGAGAGGGCTTCCTCCTCC	S8	EHF1008
EHF1008.hCD4.R4	GTTCCGGGTAGGCAGTTCGCTCCAAGCTAGAGCCAGCATACTGAGGC	S8	EHF1008
EHF1008.hCD4.F5	GGCATTTCAGTCAGGTGCCCAATGTACCGAGAGCCACTCAGCTCCAG	S8	EHF1008
EHF1008.hCD4.R5	GTTCCGGGTAGGCAGTTCGCTCCAAGCTGCTTCGAGACCTTTGCCTCC	S8	EHF1008
EHF1008.hCD4.F6	GGCATTTCAGTCAGGTGCCCAATGTACCTTCTGCCCACATGGTCCAC	S8	EHF1008
EHF1008.Serinc2.R	GTTCCGGGTAGGCAGTTCGCTCCAAGCTCCACAGTTCACTGATGCCC	S8	EHF1008
EHF1008.Serinc2.F4	GGCATTTCAGTCAGGTGCCCAATGTACCTAGATCAGAGAACCCTGGGG	S8	EHF1008
EHF1008.Serinc2.R4	GTTCCGGGTAGGCAGTTCGCTCCAAGCTATGCTGGATTCAGCTCTTCC	S8	EHF1008
EHF1008.Serinc2.F5	GGCATTTCAGTCAGGTGCCCAATGTACCTTATTCCAGACTCACACCGG	S8	EHF1008
EHF1008.Serinc2.R5	GTTCCGGGTAGGCAGTTCGCTCCAAGCTTAGGAAGCGGATCAAGCCAG	S8	EHF1008
EHF1008.Serinc2.F6	GGCATTTCAGTCAGGTGCCCAATGTACCGGCTCCTGAGATAACCAGAGC	S8	EHF1008
EHF1008.Serinc2.R6	GTTCCGGGTAGGCAGTTCGCTCCAAGCTCAGCCCTGTGCAGACTAC	S8	EHF1008
XCD427d.F1	CACTCTTTCCCTACACGACGCTCTTCCGATCTGTAGGTGGGGTGAGGCGAG	S20	XCC113
XCD427d.F2	CACTCTTTCCCTACACGACGCTCTTCCGATCTTGCGCAACGTGGCAGGAAG	S20	XCC113
XCD427d.F3	CACTCTTTCCCTACACGACGCTCTTCCGATCTCTTCTGAGGACCGCCCTG	S20	XCC113
XCD427d.F4	CACTCTTTCCCTACACGACGCTCTTCCGATCTCATATGCCAAGTACGCCCC	S20	XCC113
XCD427d.F5	CACTCTTTCCCTACACGACGCTCTTCCGATCTGCGCGCTCCGAAAGTTTCC	S20	XCC113
XCD427d.F6	CACTCTTTCCCTACACGACGCTCTTCCGATCTGGGGCTTTGTGCGCTCCG	S20	XCC113
XCD427d.F7	CACTCTTTCCCTACACGACGCTCTTCCGATCTGCGCCGGCGGCTGTCGAG	S20	XCC113
XCD427d.F8	CACTCTTTCCCTACACGACGCTCTTCCGATCTCTAGAGCCTCTGCTAACCATG	S20	XCC113
XCC113.1.F12	CACTCTTTCCCTACACGACGCTCTTCCGATCTTCTAGACTCGAGTGGATCCG	S20	XCC113
XCC113.1.F13	CACTCTTTCCCTACACGACGCTCTTCCGATCTgtgcgagctcagagcagg	S20	XCC113
XCC113.1.F14	CACTCTTTCCCTACACGACGCTCTTCCGATCTccttctctgtggctgtgtcc	S20	XCC113
XCC113.1.F15	CACTCTTTCCCTACACGACGCTCTTCCGATCTtcgggtctcagatggagcc	S20	XCC113
XCC113.2.F16	CACTCTTTCCCTACACGACGCTCTTCCGATCTccgcaaggtggctttcgtg	S20	XCC113
XCC113.2.F17	CACTCTTTCCCTACACGACGCTCTTCCGATCTtcttcattgaatctcgggcc	S20	XCC113
XCC113.2.F18	CACTCTTTCCCTACACGACGCTCTTCCGATCTcaggtccagttcctgtggg	S20	XCC113
XCC113.2.F19	CACTCTTTCCCTACACGACGCTCTTCCGATCTgctgtccctgcacacacag	S20	XCC113
XCC113.2.F20	CACTCTTTCCCTACACGACGCTCTTCCGATCTatctgtgtcccctgctacc	S20	XCC113
XCC113.2.F21	CACTCTTTCCCTACACGACGCTCTTCCGATCTtgctgagccagaggccaga	S20	XCC113
XCC113.2.F22	CACTCTTTCCCTACACGACGCTCTTCCGATCTcataccaggtgccgtccag	S20	XCC113
XCD427d.F9	CACTCTTTCCCTACACGACGCTCTTCCGATCTTGCCTTCTAGTTGCCAGCC	S20	XCC113
XCD427d.F10	CACTCTTTCCCTACACGACGCTCTTCCGATCTACTGGCTTATCCAACCCCTAG	S20	XCC113
XCD427d.F11	CACTCTTTCCCTACACGACGCTCTTCCGATCTTTTCCAGGTGGATGTCTCCTC	S20	XCC113
XCD427d.F1-2	CACTCTTTCCCTACACGACGCTCTTCCGATCTGCCTCGTCGTCTGATTGGC	S20	XCC113
XCD427d.F2-2	CACTCTTTCCCTACACGACGCTCTTCCGATCTGAGGGCTCAGTTGGGCTG	S20	XCC113
XCD427d.F3-2	CACTCTTTCCCTACACGACGCTCTTCCGATCTAACTTACGGTAAATGGCCCG	S20	XCC113
XCD427d.F4-2	CACTCTTTCCCTACACGACGCTCTTCCGATCTTCTGCTTCACTCTCCCCATC	S20	XCC113
XCD427d.F5-2	CACTCTTTCCCTACACGACGCTCTTCCGATCTTCCGGGCTGTAATTAGCGC	S20	XCC113
XCD427d.F6-2	CACTCTTTCCCTACACGACGCTCTTCCGATCTCTGCAACCCCCCCTGCAC	S20	XCC113
XCD427d.F7-2	CACTCTTTCCCTACACGACGCTCTTCCGATCTGCCGGCAGGAAGGAAATGGG	S20	XCC113
XCC113.1.F12-2	CACTCTTTCCCTACACGACGCTCTTCCGATCTgcaatgagtccaacggacc	S20	XCC113
XCC113.1.F13-2	CACTCTTTCCCTACACGACGCTCTTCCGATCTtctgggaccttggccacac	S20	XCC113
XCC113.1.F14-2	CACTCTTTCCCTACACGACGCTCTTCCGATCTaccatctcgactgcccacc	S20	XCC113
XCC113.1.F15-2	CACTCTTTCCCTACACGACGCTCTTCCGATCTactgctgggttaccttccc	S20	XCC113
XCC113.2.F16-2	CACTCTTTCCCTACACGACGCTCTTCCGATCTctgtgcacagctccagcc	S20	XCC113
XCC113.2.F17-2	CACTCTTTCCCTACACGACGCTCTTCCGATCTctctggctgttcctaccagc	S20	XCC113
XCC113.2.F18-2	CACTCTTTCCCTACACGACGCTCTTCCGATCTaccatcgtccatgtgggag	S20	XCC113
XCC113.2.F19-2	CACTCTTTCCCTACACGACGCTCTTCCGATCTgcccgaaactccctgctatg	S20	XCC113
XCC113.2.F20-2	CACTCTTTCCCTACACGACGCTCTTCCGATCTtccccactgttcaactcgag	S20	XCC113
XCC113.2.F21-2	CACTCTTTCCCTACACGACGCTCTTCCGATCTccgcagcagtcagagcagc	S20	XCC113
XCC113.2.F22-2	CACTCTTTCCCTACACGACGCTCTTCCGATCTcccttgatgtgacggcgtg	S20	XCC113
XCC113.2.F23-2	CACTCTTTCCCTACACGACGCTCTTCCGATCTggggctaagggttcaagctc	S20	XCC113
XCD427d.F9-2	CACTCTTTCCCTACACGACGCTCTTCCGATCTCAAGGGGGAGGATTGGGAAG	S20	XCC113
XCD427d.F10-2	CACTCTTTCCCTACACGACGCTCTTCCGATCTTGTTGATCCTTTGCCTTGATCC	S20	XCC113
XCD427d.F11-2	CACTCTTTCCCTACACGACGCTCTTCCGATCTCTTTTGGAATGCAAAGTTCAGGTG	S20	XCC113
XCD427d.F12-2	CACTCTTTCCCTACACGACGCTCTTCCGATCTTGCCAAGCTTCTTCAGGACC	S20	XCC113
XCD427d.R1	GTGACTGGAGTTCAGACGTGTGCTCTTCCGATCTCCCAGAGGAAGGGGAGGG	S20	XCC113
XCD427d.R2	GTGACTGGAGTTCAGACGTGTGCTCTTCCGATCTTGCGCGATGGAGGTCTGG	S20	XCC113
XCD427d.R3	GTGACTGGAGTTCAGACGTGTGCTCTTCCGATCTGGCTATGAACTAATGACCCCGTA	S20	XCC113
XCD427d.R4	GTGACTGGAGTTCAGACGTGTGCTCTTCCGATCTCCTCGACCATGGTAATAGCG	S20	XCC113
XCD427d.R5	GTGACTGGAGTTCAGACGTGTGCTCTTCCGATCTTCACCTGTGGGAGTAACGCG	S20	XCC113
XCD427d.R6	GTGACTGGAGTTCAGACGTGTGCTCTTCCGATCTCACACCCCCTGCTCACCC	S20	XCC113
XCD427d.R7	GTGACTGGAGTTCAGACGTGTGCTCTTCCGATCTGCCTCCCAGATTTCGGCTCC	S20	XCC113
XCD427d.R8	GTGACTGGAGTTCAGACGTGTGCTCTTCCGATCTTAGGAACTTCTTAGGGCCCG	S20	XCC113
XCC113.1.R12	GTGACTGGAGTTCAGACGTGTGCTCTTCCGATCTgtgtcatcagccaggctgg	S20	XCC113
XCC113.1.R13	GTGACTGGAGTTCAGACGTGTGCTCTTCCGATCTgctctggtggcagtcgaag	S20	XCC113
XCC113.1.R14	GTGACTGGAGTTCAGACGTGTGCTCTTCCGATCTggagccaggagctctgag	S20	XCC113
XCC113.1.R15	GTGACTGGAGTTCAGACGTGTGCTCTTCCGATCTtggaagaggcagcttggtg	S20	XCC113
XCC113.2.R16	GTGACTGGAGTTCAGACGTGTGCTCTTCCGATCTctgctctgagagctcctgg	S20	XCC113
XCC113.2.R17	GTGACTGGAGTTCAGACGTGTGCTCTTCCGATCTctaacgaggcttggtcagg	S20	XCC113
XCC113.2.R18	GTGACTGGAGTTCAGACGTGTGCTCTTCCGATCTcaccacgctctctgcctta	S20	XCC113
XCC113.2.R19	GTGACTGGAGTTCAGACGTGTGCTCTTCCGATCTgctttagatcggcagtggtg	S20	XCC113
XCC113.2.R20	GTGACTGGAGTTCAGACGTGTGCTCTTCCGATCTcgagtgggaagcaggcgtg	S20	XCC113
XCC113.2.R21	GTGACTGGAGTTCAGACGTGTGCTCTTCCGATCTtcctgaaccagacccagagc	S20	XCC113
XCC113.2.R22	GTGACTGGAGTTCAGACGTGTGCTCTTCCGATCTccaggagtgcacagcacc	S20	XCC113
XCD427d.R9	GTGACTGGAGTTCAGACGTGTGCTCTTCCGATCTCCCCCAGAATAGAATGACACC	S20	XCC113
XCD427d.R10	GTGACTGGAGTTCAGACGTGTGCTCTTCCGATCTAGTGTTGAGGCCCCAGCTAC	S20	XCC113
XCD427d.R11	GTGACTGGAGTTCAGACGTGTGCTCTTCCGATCTCAGTAATCAATACCATGTGGCTC	S20	XCC113
XCD427d.R1-2	GTGACTGGAGTTCAGACGTGTGCTCTTCCGATCTAACCTGGGAGCGCCTCCTC	S20	XCC113
XCD427d.R2-2	GTGACTGGAGTTCAGACGTGTGCTCTTCCGATCTTTGCAACACTCCCCTCCCC	S20	XCC113
XCD427d.R3-2	GTGACTGGAGTTCAGACGTGTGCTCTTCCGATCTCCAAGTGGGCAGTTTACCG	S20	XCC113
XCD427d.R4-2	GTGACTGGAGTTCAGACGTGTGCTCTTCCGATCTGCCGCACCTCTCCGCCTC	S20	XCC113
XCD427d.R5-2	GTGACTGGAGTTCAGACGTGTGCTCTTCCGATCTCACACACACACGCACGCAC	S20	XCC113
XCD427d.R6-2	GTGACTGGAGTTCAGACGTGTGCTCTTCCGATCTCCCCTCCCCCGAGCCCTC	S20	XCC113
XCD427d.R7-2	GTGACTGGAGTTCAGACGTGTGCTCTTCCGATCTCACACGCCAGAAGCCGAACC	S20	XCC113
XCC113.1.R12-2	GTGACTGGAGTTCAGACGTGTGCTCTTCCGATCTtggggatgggctctgtgag	S20	XCC113
XCC113.1.R13-2	GTGACTGGAGTTCAGACGTGTGCTCTTCCGATCTatgctccaattcctccaggg	S20	XCC113
XCC113.1.R14-2	GTGACTGGAGTTCAGACGTGTGCTCTTCCGATCTaatggctggtaccgaggcc	S20	XCC113
XCC113.1.R15-2	GTGACTGGAGTTCAGACGTGTGCTCTTCCGATCTgcctgccagctgcagtatc	S20	XCC113
XCC113.2.R16-2	GTGACTGGAGTTCAGACGTGTGCTCTTCCGATCTccccattgctatcactggagg	S20	XCC113
XCC113.2.R17-2	GTGACTGGAGTTCAGACGTGTGCTCTTCCGATCTcagaggctgaagaggcagtg	S20	XCC113
XCC113.2.R18-2	GTGACTGGAGTTCAGACGTGTGCTCTTCCGATCTggtcaggggctactgtggg	S20	XCC113
XCC113.2.R19-2	GTGACTGGAGTTCAGACGTGTGCTCTTCCGATCTctcgaggggagaatactggg	S20	XCC113
XCC113.2.R20-2	GTGACTGGAGTTCAGACGTGTGCTCTTCCGATCTgggcccagcactgcttcc	S20	XCC113
XCC113.2.R21-2	GTGACTGGAGTTCAGACGTGTGCTCTTCCGATCTccagatggggtcctggagc	S20	XCC113
XCC113.2.R22-2	GTGACTGGAGTTCAGACGTGTGCTCTTCCGATCTacaccacacccaccaccctc	S20	XCC113
XCC113.2.R23-2	GTGACTGGAGTTCAGACGTGTGCTCTTCCGATCTcttctgcaggtaaagctgggc	S20	XCC113
XCD427d.R9-2	GTGACTGGAGTTCAGACGTGTGCTCTTCCGATCTGGCTGCAGAAGGAGCGGG	S20	XCC113
XCD427d.R10-2	GTGACTGGAGTTCAGACGTGTGCTCTTCCGATCTGAGGCATTCATGGGAGTGG	S20	XCC113
XCD427d.R11-2	GTGACTGGAGTTCAGACGTGTGCTCTTCCGATCTCCAGCAATAACGTGTAGAATGCC	S20	XCC113
XCD427d.R12-2	GTGACTGGAGTTCAGACGTGTGCTCTTCCGATCTCACAAGCACACACAACACAAC	S20	XCC113
proopt.F1	ggcatttcagtcaggtgcccaatgtaccggcaccttcctagaaactgt	S20	XCE1205a
proopt.F2	ggcatttcagtcaggtgcccaatgtaccgatccttttttctacagtgt	S20	XCE1205a
proopt.F3	ggcatttcagtcaggtgcccaatgtaccaagaaacaacatgaaccaag	S20	XCE1205a
proopt.F4	ggcatttcagtcaggtgcccaatgtaccctaggaaaagctcacctgtc	S20	XCE1205a
proopt.F5	ggcatttcagtcaggtgcccaatgtacctgagatgtgtttgctctgct	S20	XCE1205a
proopt.F6	ggcatttcagtcaggtgcccaatgtaccccgccttccctccactctat	S20	XCE1205a
proopt.F7	ggcatttcagtcaggtgcccaatgtacccctgattatgcatacccata	S20	XCE1205a
proopt.F8	ggcatttcagtcaggtgcccaatgtaccggcaatgtgagggcccggaa	S20	XCE1205a
proopt.F9	ggcatttcagtcaggtgcccaatgtaccctgtagcgaccctttgcagg	S20	XCE1205a
proopt.F10	ggcatttcagtcaggtgcccaatgtaccatggctctcctcaagcgtat	S20	XCE1205a
proopt.F11	ggcatttcagtcaggtgcccaatgtaccggggacgtggttttcctttg	S20	XCE1205a
proopt.F12	ggcatttcagtcaggtgcccaatgtaccaaaggggatacagtggaact	S20	XCE1205a
proopt.F13	ggcatttcagtcaggtgcccaatgtaccactcaagaagaagcctttgg	S20	XCE1205a
proopt.F14	ggcatttcagtcaggtgcccaatgtacctgacacccacctgcttcagg	S20	XCE1205a
proopt.F15	ggcatttcagtcaggtgcccaatgtaccgatagtggcacctggacatg	S20	XCE1205a
proopt.F16	ggcatttcagtcaggtgcccaatgtacccctttacagttgaaaagctg	S20	XCE1205a
proopt.F17	ggcatttcagtcaggtgcccaatgtaccgggcaagaagctcccgctcc	S20	XCE1205a
proopt.F18	ggcatttcagtcaggtgcccaatgtacccagaaaaatttgacctgtga	S20	XCE1205a
proopt.F19	ggcatttcagtcaggtgcccaatgtacctgctgagtgactcgggacag	S20	XCE1205a
proopt.F20	ggcatttcagtcaggtgcccaatgtacctgtcaggtgccggcaccgat	S20	XCE1205a
proopt.F21	ggcatttcagtcaggtgcccaatgtacctaagactgattttctgcccc	S20	XCE1205a
proopt.F22	ggcatttcagtcaggtgcccaatgtaccgataaatccaggtacctggg	S20	XCE1205a
proopt.F23	ggcatttcagtcaggtgcccaatgtaccaggacctgtatataataaga	S20	XCE1205a
proopt.F24	ggcatttcagtcaggtgcccaatgtaccaggtcccaagataactgttt	S20	XCE1205a
proopt.R1	gttccgggtaggcagttcgctccaagctcccacatgtacttagataaa	S20	XCE1205a
proopt.R2	gttccgggtaggcagttcgctccaagctgctaactcttattttgctaa	S20	XCE1205a
proopt.R3	gttccgggtaggcagttcgctccaagcttctgtaccttcaggactgtg	S20	XCE1205a
proopt.R4	gttccgggtaggcagttcgctccaagctcccttcttgatgcctccccg	S20	XCE1205a
proopt.R5	gttccgggtaggcagttcgctccaagctctggaagatctgcagctttt	S20	XCE1205a
proopt.R6	gttccgggtaggcagttcgctccaagctaatctggaacatcgtatggg	S20	XCE1205a
proopt.R7	gttccgggtaggcagttcgctccaagcttatagacaaacgcacaccgg	S20	XCE1205a
proopt.R8	gttccgggtaggcagttcgctccaagctgcttccagaggaactgcttc	S20	XCE1205a
proopt.R9	gttccgggtaggcagttcgctccaagctccaactcacaacgtggcact	S20	XCE1205a
proopt.R10	gttccgggtaggcagttcgctccaagctgtttttttaacctcgactaa	S20	XCE1205a
proopt.R11	gttccgggtaggcagttcgctccaagctttccctgagtggctgctggg	S20	XCE1205a
proopt.R12	gttccgggtaggcagttcgctccaagctgatggacctttagttaagaa	S20	XCE1205a
proopt.R13	gttccgggtaggcagttcgctccaagctcactagcaattgcacctcct	S20	XCE1205a
proopt.R14	gttccgggtaggcagttcgctccaagctcggagagggtcttccccccc	S20	XCE1205a
proopt.R15	gttccgggtaggcagttcgctccaagctacctgttccccctctttctt	S20	XCE1205a
proopt.R16	gttccgggtaggcagttcgctccaagctggtaacccgttttacagaca	S20	XCE1205a
proopt.R17	gttccgggtaggcagttcgctccaagctccaccaggttcacttcctga	S20	XCE1205a
proopt.R18	gttccgggtaggcagttcgctccaagcttcagggttcagcacccacac	S20	XCE1205a
proopt.R19	gttccgggtaggcagttcgctccaagctaatgaaaagcaggaggccgg	S20	XCE1205a
proopt.R20	gttccgggtaggcagttcgctccaagctataccacccttcatagagtg	S20	XCE1205a
proopt.R21	gttccgggtaggcagttcgctccaagctcatctaccccacagcttcca	S20	XCE1205a
proopt.R22	gttccgggtaggcagttcgctccaagctctctgagctagatccatgtc	S20	XCE1205a
proopt.R23	gttccgggtaggcagttcgctccaagcttctttacacatccaggcatt	S20	XCE1205a
proopt.R24	gttccgggtaggcagttcgctccaagctgtgtctctgattagactgct	S20	XCE1205a
Universal.biotin.F_v2	/5BIOSG/AGTCAGGTGCCCAATGTACC	Fig.5
Universal.biotin.R_v2	/5BIOSG/TAGGCAGTTCGCTCCAAGC	Fig.5
Universal.Biotin.F	/5BIOSG/aatgatacggcgaccaccgagatctacaccacagtacactctttccctacac	Fig.S8, Fig.S20
Universal.aPCR.R	/5BIOSG/caagcagaagacggcatacga	Fig.S8, Fig.S20
