## Supplementary material for "Efficient Multi-Kilobase Knockins in Mice and Cell Lines using CRISPR/Cas9 and rAAV Donors with Unbiased Whole-Genome characterization by LOCK-seq": Table S5

### Sheet: Sheet1
Table S5 Stats for single rAAV donor projects. Specific information on successful and failed projects using a single rAAV donor. Pink highlighted rows indicate failed projects.
ProjectNumber	Number	gRNAs	AAVs	Pups	Positive	Positive%	Insert only size (bp)	Flex	HA-L	HA-R	Target	ITR_positive_rate	Source
EHD1209	1	1	1	47	5	10.6383	1520	No	792	798	Opn1mw	35.8724	Hope Center Viral Core
EHE0228	2	1	1	150	47	31.3333	2448	No	800	800	Pigr	n.d.	Hope Center Viral Core
EHE0718	3	1	1	67	3	4.47761	2610	No	800	800	Pdgfd	30.4348	VectorBuilder
EHE0926	4	1	1	58	23	39.6552	2040	No	579	752	Col13a1	n.d.	VectorBuilder
MS2205	5	1	1	20	4	20	761	No	560	500	Myt1l	n.d.	Hope Center Viral Core
MS2212	6	1	1	79	52	65.8228	2641	No	800	800	Chit1	n.d.	Hope Center Viral Core
MS2332	7	1	1	174	36	20.6897	794	yes	600	600	Gria2	n.d.	Hope Center Viral Core
MS2417iCre	8	1	1	108	61	56.4815	1371	No	600	600	Crybb1	n.d.	Hope Center Viral Core
MS2417tdTomato	9	1	1	67	48	71.6418	1746	No	600	600	Crybb1	45.4545	Hope Center Viral Core
MS2418	10	1	1	39	22	56.4103	755	yes	300	280	Alkbh3	n.d.	Hope Center Viral Core
MS2480	11	1	1	57	1	1.75439	693	No	350	350	Krt5	n.d.	GenScript
MS2538	12	1	1	27	4	14.8148	1898	No	783	797	Deletion mouse	n.d.	Hope Center Viral Core
MS2568	13	1	1	52	29	55.7692	1029	No	800	800	Fcrls	n.d.	Hope Center Viral Core
MS2584	14	1	1	25	10	40	2118	No	800	800	Epx	n.d.	Hope Center Viral Core
MS2585	15	1	1	24	3	12.5	3430	No	700	700	Cxcr4	28.9655	Hope Center Viral Core
MS2598	16	1	1	68	9	13.2353	2113	No	800	800	Xcl1	n.d.	Hope Center Viral Core
MS2613	17	1	1	39	1	2.5641	2641	No	800	770	Klf2	n.d.	Hope Center Viral Core
MS2614	18	1	1	33	3	9.09091	2641	No	800	800	Cd300c	n.d.	Hope Center Viral Core
MS2616	19	1	1	58	27	46.5517	2641	No	800	800	Grm8	n.d.	Hope Center Viral Core
MS2619	20	1	1	57	11	19.2982	3369	No	640	680	Trem2	61.5385	Hope Center Viral Core
MS2702	21	1	1	75	26	34.6667	1371	No	500	500	Cd209f	n.d.	Hope Center Viral Core
MS2709	22	1	1	60	1	1.66667	647	No	150	150	Igkc	37.931	GenScript
MS2710	23	1	1	77	29	37.6623	2051	No	500	500	Ccr6	n.d.	GenScript
MS2711	24	1	1	60	19	31.6667	2811	No	500	500	S1pr1	n.d.	GenScript
MS2712	25	1	1	65	9	13.8462	2049	No	500	500	Sell	n.d.	GenScript
MS2713	26	1	1	41	2	4.87805	2400	No	500	500	Aicda	n.d.	GenScript
MS2716	27	1	1	63	8	12.6984	1145	No	500	500	EGFP Transgene	n.d.	GenScript
MS2730/MS2745	28	1	1	73	21	28.7671	1710	No	600	800	Aicda	n.d.	GenScript
MS2730/MS2745	29	2	1	56	15	26.7857	2487	No	800	800	Aicda	n.d.	GenScript
MS2742/MS2746	30	2	1	37	10	27.027	2468	No	800	800	S1pr2	n.d.	GenScript
MS2743	31	1	1	49	1	2.04082	3341	No	600	600	Gzmb	n.d.	GenScript
MS2744	32	1	1	79	11	13.9241	2876	No	600	600	Gzmb	n.d.	GenScript
MS2751	33	1	1	63	8	12.6984	727	No	300	300	TdT transgene	n.d.	GenScript
MS2752	34	1	1	95	13	13.6842	583	No	300	300	TdT transgene	n.d.	GenScript
MS2757	35	1	1	22	5	22.7273	475	yes	400	400	Timd4	n.d.	VectorBuilder
MS2758	36	1	1	80	10	12.5	2301	No	650	800	Prdm1	n.d.	VectorBuilder
MS2758	37	1	1	39	6	15.3846	2289	No	650	800	Prdm1	n.d.	VectorBuilder
MS2762	38	1	1	40	2	5	1903	No	650	650	Lsl1	n.d.	VectorBuilder
XCA510	39	1	1	79	1	1.26582	1664	No	800	801	Nmnat2	n.d.	Hope Center Viral Core
XCB26a	40	1	1	108	2	1.85185	1632	No	799	799	Enpp1	n.d.	Hope Center Viral Core
XCB421	41	1	1	27	12	44.4444	1545	No	801	797	Fat4	n.d.	Hope Center Viral Core
XCB523	42	1	1	90	58	64.4444	1494	No	800	802	Slamf1	n.d.	Hope Center Viral Core
XCB528	43	1	1	96	7	7.29167	1741	No	800	800	Syk	n.d.	Hope Center Viral Core
XCC1015	44	1	1	11	2	18.1818	566	Yes	1201	467	Rpl10	n.d.	Hope Center Viral Core
XCC1026d	45	1	1	54	17	31.4815	1632	No	799	799	S1pr2	n.d.	Hope Center Viral Core
XCC111c	46	1	1	34	20	58.8235	1616	No	800	800	Cd79a	13.3333	Hope Center Viral Core
XCC117aMut	47	1	1	84	15	17.8571	1055	No	783	1345	Deletion mouse	30.7692	Hope Center Viral Core
XCC117aWT	48	1	1	61	13	21.3115	1055	No	783	1345	Deletion mouse	41.6667	Hope Center Viral Core
XCC117b	49	1	1	53	24	45.283	2263	No	783	987	Deletion mouse	n.d.	Hope Center Viral Core
XCC1214ab	50	2	1	80	38	47.5	585	No	801	801	Icam1	n.d.	Hope Center Viral Core
XCC128a	51	2	1	59	17	28.8136	803	No	789	792	Dnase1l1	n.d.	Hope Center Viral Core
XCC215	52	1	1	35	11	31.4286	3061	No	800	799	Sirpa	n.d.	Hope Center Viral Core
XCC216a	53	1	1	54	34	62.963	1542	No	798	800	Adipoq	n.d.	Hope Center Viral Core
XCC216c	54	1	1	27	16	59.2593	2037	No	665	802	Pmp2	n.d.	Hope Center Viral Core
XCC310b	55	1	1	44	19	43.1818	2721	No	534	652	ROSA26	n.d.	Hope Center Viral Core
XCC322a	56	1	1	24	18	75	928	No	746	800	Nemp1	n.d.	Hope Center Viral Core
XCC35	57	1	1	45	22	48.8889	822	No	783	797	Deletion mouse	n.d.	Hope Center Viral Core
XCC35a	58	1	1	35	7	20	3217	No	651	550	ROSA26	n.d.	Hope Center Viral Core
XCC39a, Cre-mCherry	59	1	1	23	2	8.69565	1906	No	798	799	Etv2	n.d.	Hope Center Viral Core
XCC39a, Dre-mCherry	60	1	1	23	3	13.0435	1909	No	798	799	Etv2	n.d.	Hope Center Viral Core
XCC413	61	1	1	21	8	38.0952	1227	No	798	800	Zbtb46	n.d.	Hope Center Viral Core
XCC416a	62	1	1	4	3	75	2675	No	790	796	ROSA26	n.d.	Hope Center Viral Core
XCC46c	63	1	1	26	10	38.4615	2600	No	800	800	Pf4	57.6923	Hope Center Viral Core
XCC723c	64	1	1	44	26	59.0909	634	Yes	803	751	Lmna	40.625	Hope Center Viral Core
XCC726g	65	1	1	107	32	29.9065	2013	No	824	797	Deletion mouse	n.d.	Hope Center Viral Core
XCC820ab	66	1	1	12	4	33.3333	543	No	798	798	Kmt2c	n.d.	Hope Center Viral Core
XCC824b	67	1	1	92	47	51.087	695	Yes	799	799	Stim1	n.d.	Hope Center Viral Core
XCC97g	68	2	1	41	25	60.9756	2094	No	796	798	Dnaseil3	n.d.	Hope Center Viral Core
XCC99b	69	1	1	10	3	30	1588	yes	800	800	Clpb	n.d.	Hope Center Viral Core
XCC99c	70	1	1	50	10	20	716	No	800	840	Cfb	n.d.	Hope Center Viral Core
XCD1027a	71	2	1	22	2	9.09091	1902	No	1112	1157	Igkj1	n.d.	Hope Center Viral Core
XCD1027b	72	2	1	43	6	13.9535	2049	No	1190	1207	Igh	32.2581	Hope Center Viral Core
XCD105a	73	1	1	69	31	44.9275	2040	No	619	800	ROSA26	n.d.	Hope Center Viral Core
XCD114ab	74	2	1	47	16	34.0426	1593	No	800	799	Ighg2c	47.2222	Hope Center Viral Core
XCD115ab	75	1	1	54	36	66.6667	1507	yes	801	805	Gzmk	12.5	Hope Center Viral Core
XCD118a	76	1	1	63	8	12.6984	1452	No	800	791	Tsc22d1	n.d.	Hope Center Viral Core
XCD118aScheller	77	1	1	74	57	77.027	2040	No	798	800	Ngfr	n.d.	Hope Center Viral Core
XCD1205a	78	1	1	48	2	4.16667	804	No	799	797	Opn1sw	n.d.	Hope Center Viral Core
XCD228b	79	1	1	53	22	41.5094	2037	No	788	802	Dpp4	n.d.	Hope Center Viral Core
XCD228c	80	1	1	29	15	51.7241	2037	No	798	799	Slc47a1	25.7143	Hope Center Viral Core
XCD323a	81	1	1	62	42	67.7419	1110	No	800	800	Cd5	74.0741	Hope Center Viral Core
XCD512a	82	1	1	67	27	40.2985	1538	No	783	797	Deletion mouse	21.4286	Hope Center Viral Core
XCD512d	83	1	1	87	14	16.092	2646	No	1118	805	Klra6	n.d.	Hope Center Viral Core
XCD54cd	84	2	1	29	11	37.931	1911	No	1112	1157	Igkj1	n.d.	Hope Center Viral Core
XCD54ef	85	2	1	39	6	15.3846	2058	No	1207	1190	Ighd4	n.d.	Hope Center Viral Core
XCD613ab	86	2	1	84	37	44.0476	411	No	902	909	Mx1	n.d.	Hope Center Viral Core
XCD628ab	87	2	1	67	52	77.6119	771	No	799	800	Nemp1	n.d.	Hope Center Viral Core
XCD629d	88	1	1	77	19	24.6753	2357	No	802	796	Serinc2	39.1304	Hope Center Viral Core
XCD629e	89	1	1	49	23	46.9388	2357	No	768	798	Cox6a2	n.d.	Hope Center Viral Core
XCD62a	90	1	1	61	2	3.27869	3531	No	410	498	Trem2	n.d.	Hope Center Viral Core
XCD62b	91	1	1	35	1	2.85714	3531	No	441	467	Fcrls	n.d.	Hope Center Viral Core
XCD630a	92	1	1	53	2	3.77358	1848	No	797	799	Klk1	n.d.	Hope Center Viral Core
XCD68a	93	1	1	35	8	22.8571	2939	No	783	797	Deletion mouse	13.6364	Hope Center Viral Core
XCD68b	94	1	1	57	22	38.5965	1872	No	798	799	Rorc	13.6364	Hope Center Viral Core
XCD728bc	95	2	1	52	22	42.3077	420	No	757	819	Myct1	n.d.	Hope Center Viral Core
XCD84a	96	1	1	54	5	9.25926	1509	No	700	756	Myct1	n.d.	Hope Center Viral Core
XCD916c	97	1	1	20	8	40	3284	Yes	597	696	Rpl28	22.2222	Hope Center Viral Core
XCD919a	98	1	1	44	9	20.4545	2025	No	800	799	Gm38411	47.3684	Hope Center Viral Core
XCD919b	99	1	1	78	19	24.359	2363	No	801	800	Gm38411	n.d.	Hope Center Viral Core
XCE110a, hs	100	1	1	90	9	10	2377	No	783	797	Deletion mouse	n.d.	Hope Center Viral Core
XCE211b, iCre	101	1	1	64	8	12.5	1920	No	800	800	Trem2	n.d.	Hope Center Viral Core
XCE211b, iCre-ETR2	102	1	1	63	2	3.1746	2847	No	800	800	Trem2	n.d.	Hope Center Viral Core
XCE222cd	103	2	1	98	25	25.5102	1744	No	799	798	Clec7a	46.1538	Hope Center Viral Core
XCE38aXCD628b	104	2	1	48	26	54.1667	750	No	799	797	Nemp1	n.d.	Hope Center Viral Core
XCE511a	105	1	1	39	19	48.7179	2248	No	806	797	Xcr1	n.d.	Hope Center Viral Core
XCE62b	106	1	1	79	3	3.79747	1682	Yes	800	800	Cbfb	n.d.	Azenta
XCF12b	107	1	1	39	16	41.0256	702	No	783	801	Rmf2	n.d.	VectorBuilder
EHF1008	108	1	1	82	10	12.1951	2403	No	800	800	Serinc2	n.d.	VectorBuilder
XCE110a, rs	109	1	1	59	0	0	2377	No	783	797	Deletion mouse	n.d.	Hope Center Viral Core
XCE517c	110	1	1	6	0	0	1857	No	920	515	Klf2	n.d.	VectorBuilder
XCD122a	111	1	1	42	0	0	1497	No	798	800	Cadherin	n.d.	Hope Center Viral Core
XCD117	112	1	1	73	0	0	3213	No	572	686	ROSA26	n.d.	Hope Center Viral Core
XCE22bXCE211	113	2	1	25	0	0	2997	No	796	797	Trem2	n.d.	Hope Center Viral Core
