## Supplementary material for "Efficient Multi-Kilobase Knockins in Mice and Cell Lines using CRISPR/Cas9 and rAAV Donors with Unbiased Whole-Genome characterization by LOCK-seq": Table S6

### Sheet: Sheet1
Table S6 Stats for projects using two or three rAAV donors. Pink highlighted rows indicate failed projects.
Project	Number	gRNAs	AAVs	Pups	Positive	Efficiency	Insert only size (bp)	Flex	HA-L	HA-R	Target	Notes
MS2337	114	2	2	59	11	18.64	5130	No	619, 600	800, 594	ROSA26
XCD722a	115	2	2	43	2	4.65116	4182	No	732, 783	785, 1344	ROSA26
MS2750	116	1	2	28	2	7.14286	3502	No	800	800	ROSA26
XCC126	117	2	2	12	8	66.6667	4371	No	792, 802	796	ROSA26
XCC126	118	2	2	15	4	26.6667	4371	No	792, 802	796	ROSA26
MS2193b	119	2	2	26	4	15.3846	4583	No	732, 830	785, 769	XCD427d + donor
XCE127b	120	1	2	40	7	17.5	4491	No	798, 1023	798	Ly6g
XCD217a	121	2	2	45	12	26.6667	3989	No	619, 780	800, 1023	ROSA26
XCC113-144 a.a. del	122	3	3	29	2	6.89655	6239	No	783	797	XCD427d + donors
XCD511adonor1	123	2	2	15	3	20	5776	No	732, 783	785, 797	XCD427d + donor
XCD59e	124	2	2	13	2	15.3846	5236	No	732, 783	785, 797	XCD427d + donor
XCD61a	125	2	2	14	3	21.4286	5382	No	732, 783	785, 797	XCD427d + donor
XCC113-smaller deletion	126	3	3	51	5	9.80392	6617	No	783	797	XCD427d + donors
XCC825a	127	2	2	19	3	15.7895	5703	No	732, 783	785, 797	XCD427d + donors
XCC825b	128	2	2	27	2	7.40741	5637	No	732, 783	785, 797	XCD427d + donors
XCC113-Wt	129	3	3	42	3	7.14	6671	No	783	797	XCD427d + donors
XCE54a	130	2	3	63	2	0	9636	No	703500600	623	ROSA26 with insulators	Donors 2-3 identified in 2/63 animals, but donor 1 was not present in any of the animals positive for donors 2-3.
XCD816a	131	2	2	75	0	0	3592	No	800800	799	XCD427d + donor
MS2795	132	2	2	43	0	0	3505	No	732, 600	785, 600	XCD427d + donor
XCD511adonor2	133	2	2	27	0	0	5776	No	732, 783	785, 797	XCD427d + donor
