## Supplementary material for "Efficient Multi-Kilobase Knockins in Mice and Cell Lines using CRISPR/Cas9 and rAAV Donors with Unbiased Whole-Genome characterization by LOCK-seq": Table S7

### Sheet: Sheet1
Table S7 Mapping statistics for LOCK-seq in this study. Total number of projects multiplexed, read counts, and read-lengths for all projects reported.
Description							Mapping			Read Length					Figure(s)
Project	Method	Protocol	Probes	FlowCell	#SamplesMultiplexed	Sample	Total_Reads	Mapped_Cargo_Reads	%CaptureEff	Min	Q1	Median	Q3	Max
MS2757	LOCK-seq	Twist	In-house	Minion	12	F03	252262	42	0.02	1426	2464	2802	3113	6385	3c,S10,S11
XCB825	LOCK-seq	Twist	Commercial	Promethion	4	F19	309795	280663	90.5964	151	1917	2592	3208	93910	3b,S9
	LOCK-seq	Twist	Commercial	Promethion		F20	250910	215515	85.8933	152	2069	2758	3365	84506	3b,S9
	LOCK-seq	Twist	Commercial	Promethion		F21	370942	333393	89.8774	153	2136	2707	3234	92229	3b,S9
	LOCK-seq	Twist	Commercial	Promethion		M24	240932	186099	77.2413	151	2370	2860	3360	102864	3b,S9
XCC113	LOCK-seq	seqWell	Commercial	Minion	6	WT	29895	5739	19.1972	234	704.5	1191	2023.5	10844	3d
	LOCK-seq	seqWell	Commercial	Minion		Del54	274313	31096	11.336	210	618	1005	1723	13160	3d
	LOCK-seq	seqWell	Commercial	Minion		Del432	245359	38146	15.547	234	672	1041	1802	14045	3d,S7
	Cas9-seq	nCATS	Commercial	Minion	1	Del54	40026	405	1	632	1540	2342	4556	32466	S7
MS2826	LOCK-seq	Twist	In-house	Minion	7	Trac 19	34703	3689	10.6302	230	2141.5	2703	3355	18008	5
MS2826	LOCK-seq	Twist	In-house	Minion		Trac 20	73655	8399	11.4032	288	2313	2854	3563.5	12545	5
MS2826	LOCK-seq	Twist	In-house	Minion		Trac 21	48661	4958	10.1889	219	2311	2854	3547	12678	5
MS2826	LOCK-seq	Twist	In-house	Minion		Trac 22	41454	6588	15.8923	245	2116	2771	3448	10169	5
MS2826	LOCK-seq	Twist	In-house	Minion		Trac 23	48703	4442	9.12059	192	385	2198	3087	19915	5
MS2826	LOCK-seq	Twist	In-house	Minion		Trac 25	85799	18740	21.8417	286	2281	2832	3483.5	16594	5
MS2826	LOCK-seq	Twist	In-house	Minion		Trac 26	93706	10774	11.4977	284	2311	2928	3677.5	12997	5
EHF1008	LOCK-seq	Twist	In-house	Minion	12	G07	330383	42765	12.94	1012	3391	4869	7105	686577	S8
JK413	LOCK-seq	Twist	Commercial	Minion	18	C_C07	359294	9921	2.76	942	3398	4644	6637	20844	S14
JK413	LOCK-seq	Twist	Commercial	Minion		C_C08	358923	24371	6.79	987	3253	4244	6068	20105	S14
JK413	LOCK-seq	Twist	Commercial	Minion		C_C09	244509	6351	2.6	932	3144	3942.5	5446.25	16722	S14
XCF18a	LOCK-seq	Twist	Commercial	Minion		C_A04	32558	15352	47.15	83	4185	5841	7847	74109	S14
XCF18a	LOCK-seq	Twist	Commercial	Minion		C_A05	44064	19979	45.34	208	4011	5734	7688	40074	S14
XCF18a	LOCK-seq	Twist	Commercial	Minion		C_A06	39237	16707	42.58	443	3985	5654	7626	45848	S14
XCD68a	LOCK-seq	Twist	In-house	Minion	12	H10	252944	44583	17.6256	1001	3133	3601	4265	16311	S14
XCD68a	LOCK-seq	Twist	In-house	Minion		H11	211297	39166	18.536	1007	3184	3691	4382	19737	S14
XCD68a	LOCK-seq	Twist	In-house	Minion		H12	264241	45432	17.1934	1029	3087	3556	4187	25505	S14
XCD68a	LOCK-seq	Twist	In-house	Minion		A07	183848	32270	17.5525	1027	3125	3592	4226	17536	S14
MS2205/MS2206	LOCK-seq	Twist	In-house	Minion		A08	194021	62728	32.3305	1101	3172	3673	4379	21436	S14
MS2205/MS2206	LOCK-seq	Twist	In-house	Minion		A09	121337	40427	33.3179	1122	3311	3879	4704	25881	S14
MS2205/MS2206	LOCK-seq	Twist	In-house	Minion		A10	113181	37439	33.0789	1135	3323	3904	4725	19774	S14
MS2205/MS2206	LOCK-seq	Twist	In-house	Minion		A11	170482	57605	33.7895	1010	3226	3755.5	4524	16274	S14
MS2205/MS2206	LOCK-seq	Twist	In-house	Minion		A12	120077	40978	34.1264	1134	3347	3929	4753	23927	S14
XCD910b	LOCK-seq	In-House Tn5	Commercial	Minion	59	A1	26386	6834	25.9001	248	455	591	988	4523	S19
XCD910b	LOCK-seq	In-House Tn5	Commercial	Minion		A2	145915	33501	22.9593	200	615	940	1157	5069	S19
XCD910b	LOCK-seq	In-House Tn5	Commercial	Minion		A3	59263	10387	17.527	249	549	814	1101	3729	S19
XCD910b	LOCK-seq	In-House Tn5	Commercial	Minion		A4	28606	3411	11.9241	194	524	821	1130	4359	S19
XCD910b	LOCK-seq	In-House Tn5	Commercial	Minion		A5	26188	3291	12.5668	235	502	789	1120	2740	S19
XCD910b	LOCK-seq	In-House Tn5	Commercial	Minion		A6	52744	7542	14.2993	269	553	817	1102	3521	S19
XCD910b	LOCK-seq	In-House Tn5	Commercial	Minion		A7	62681	19227	30.6744	189	476	629	997	3399	S19
XCD910b	LOCK-seq	In-House Tn5	Commercial	Minion		A8	42946	5166	12.0291	272	533	811	1110.75	3334	S19
XCD910b	LOCK-seq	In-House Tn5	Commercial	Minion		A9	29736	3666	12.3285	260	489	748.5	1112.75	3797	S19
XCD910b	LOCK-seq	In-House Tn5	Commercial	Minion		A10	22202	2455	11.0576	248	471	635	1019	2752	S19
XCD910b	LOCK-seq	In-House Tn5	Commercial	Minion		A11	1267	124	9.7869	324	460.25	846	1231.75	1907	S19
XCD910b	LOCK-seq	In-House Tn5	Commercial	Minion		A12	989	26	2.62892	765	1065	1365	1542	2268	S19
XCD910b	LOCK-seq	In-House Tn5	Commercial	Minion		B1	14730	2402	16.3069	260	416	505	944	3130	S19
XCD910b	LOCK-seq	In-House Tn5	Commercial	Minion		B2	11730	3229	27.5277	228	409	535	923	3614	S19
XCD910b	LOCK-seq	In-House Tn5	Commercial	Minion		B3	13104	1561	11.9124	254	441	606	1077.5	4535	S19
XCD910b	LOCK-seq	In-House Tn5	Commercial	Minion		B4	15729	1773	11.2722	273	459.5	609	1009	2889	S19
XCD910b	LOCK-seq	In-House Tn5	Commercial	Minion		B5	255	12	4.70588	442	823.5	1024	1430	2033	S19
XCD910b	LOCK-seq	In-House Tn5	Commercial	Minion		B6	1531	315	20.5748	341	732.5	1014.5	1183	2860	S19
XCD910b	LOCK-seq	In-House Tn5	Commercial	Minion		B7	2526	270	10.6888	259	413	520	942	2005	S19
XCD910b	LOCK-seq	In-House Tn5	Commercial	Minion		B8	15818	3853	24.3583	257	438.5	550	919.5	3329	S19
XCD910b	LOCK-seq	In-House Tn5	Commercial	Minion		B9	21165	2209	10.437	270	472.25	671.5	1055.5	4243	S19
XCD910b	LOCK-seq	In-House Tn5	Commercial	Minion		B10	12679	1390	10.963	280	454	605	1032	2593	S19
XCD910b	LOCK-seq	In-House Tn5	Commercial	Minion		B11	2965	797	26.8803	214	410.75	491.5	850.25	2434	S19
XCD910b	LOCK-seq	In-House Tn5	Commercial	Minion		B12	207	44	21.256	395	839	1067	1245.5	1866	S19
XCD910b	LOCK-seq	In-House Tn5	Commercial	Minion		C1	22213	3007	13.5371	276	442	578	994	3270	S19
XCD910b	LOCK-seq	In-House Tn5	Commercial	Minion		C2	19596	3046	15.544	234	432	545	884	3622	S19
XCD910b	LOCK-seq	In-House Tn5	Commercial	Minion		C3	17785	2041	11.476	195	426	547	996	2835	S19
XCD910b	LOCK-seq	In-House Tn5	Commercial	Minion		C4	14613	1498	10.2511	268	439	582	994	3160	S19
XCD910b	LOCK-seq	In-House Tn5	Commercial	Minion		C5	7692	211	2.74311	612	1072	1236	1571.5	3788	S19
XCD910b	LOCK-seq	In-House Tn5	Commercial	Minion		C6	36571	4789	13.0951	245	513	718	1048	3405	S19
XCD910b	LOCK-seq	In-House Tn5	Commercial	Minion		C7	73844	18241	24.7021	195	537	738	1051	3492	S19
XCD910b	LOCK-seq	In-House Tn5	Commercial	Minion		C8	50578	10413	20.588	227	475	613	954	3593	S19
XCD910b	LOCK-seq	In-House Tn5	Commercial	Minion		C9	64052	11949	18.6552	178	525	715	1043	3589	S19
XCD910b	LOCK-seq	In-House Tn5	Commercial	Minion		C10	111518	26731	23.9701	184	612	904	1130	4315	S19
XCD910b	LOCK-seq	In-House Tn5	Commercial	Minion		C11	24956	11188	44.8309	154	437	542	874	3193	S19
XCD910b	LOCK-seq	In-House Tn5	Commercial	Minion		C12	75	4	5.33333	894	1081.5	1269	1427	1585	S19
XCD910b	LOCK-seq	In-House Tn5	Commercial	Minion		D1	14404	1372	9.52513	235	441	556	959.5	2389	S19
XCD910b	LOCK-seq	In-House Tn5	Commercial	Minion		D2	7204	500	6.94059	271	437	577	959	2429	S19
XCD910b	LOCK-seq	In-House Tn5	Commercial	Minion		D3	13603	1368	10.0566	271	469	622	996.5	3058	S19
XCD910b	LOCK-seq	In-House Tn5	Commercial	Minion		D4	25451	2203	8.65585	243	506	703	1073	2419	S19
XCD910b	LOCK-seq	In-House Tn5	Commercial	Minion		D5	32300	3395	10.5108	201	529	764	1090	3070	S19
XCD910b	LOCK-seq	In-House Tn5	Commercial	Minion		D6	26095	2656	10.1782	260	531.25	770	1083	3280	S19
XCD910b	LOCK-seq	In-House Tn5	Commercial	Minion		D7	49709	4809	9.6743	212	561	828	1102	3465	S19
XCD910b	LOCK-seq	In-House Tn5	Commercial	Minion		D8	101218	18067	17.8496	250	648	961.5	1156.75	4105	S19
XCD910b	LOCK-seq	In-House Tn5	Commercial	Minion		D9	57205	13692	23.935	161	485	622	967	4486	S19
XCD910b	LOCK-seq	In-House Tn5	Commercial	Minion		D10	110977	17351	15.6348	226	667	969	1164	3412	S19
XCD910b	LOCK-seq	In-House Tn5	Commercial	Minion		D11	38009	4546	11.9603	245	577	832	1080	3146	S19
XCD910b	LOCK-seq	In-House Tn5	Commercial	Minion		D12	200	1	0.5	1258	1258	1258	1258	1258	S19
XCD910b	LOCK-seq	In-House Tn5	Commercial	Minion		E1	1760	169	9.60227	262	395	474	636	1487	S19
XCD910b	LOCK-seq	In-House Tn5	Commercial	Minion		E2	4451	409	9.18895	267	394	470	954.75	2689	S19
XCD910b	LOCK-seq	In-House Tn5	Commercial	Minion		E3	1006	94	9.34394	280	420	643	959	2195	S19
XCD910b	LOCK-seq	In-House Tn5	Commercial	Minion		E4	3070	216	7.03583	267	405.25	499	848	1781	S19
XCD910b	LOCK-seq	In-House Tn5	Commercial	Minion		E5	5808	529	9.10813	260	393	471.5	664.25	1934	S19
XCD910b	LOCK-seq	In-House Tn5	Commercial	Minion		E6	4791	928	19.3697	269	403	482	838	1978	S19
XCD910b	LOCK-seq	In-House Tn5	Commercial	Minion		E7	20396	2454	12.0318	211	441	545	820	2410	S19
XCD910b	LOCK-seq	In-House Tn5	Commercial	Minion		E8	18328	2337	12.751	253	448	570.5	891	3057	S19
XCD910b	LOCK-seq	In-House Tn5	Commercial	Minion		E9	13645	1453	10.6486	131	428	522	727.5	2174	S19
XCD910b	LOCK-seq	In-House Tn5	Commercial	Minion		E10	57706	12107	20.9805	240	484	631	968	3042	S19
XCD910b	LOCK-seq	In-House Tn5	Commercial	Minion		E11	4306	917	21.2959	245	414	534	857	2307	S19
