## Supplementary material for "Efficient Multi-Kilobase Knockins in Mice and Cell Lines using CRISPR/Cas9 and rAAV Donors with Unbiased Whole-Genome characterization by LOCK-seq": Table S8

### Sheet: Sheet1
Table S8 Reference sequences to query for fusiong reads in Fig.S14.
Insert	Project_Number	Ref_seq	Run
InsertA	XCF18a	ATGGTGAGCAAGGGCGAGGAGGATAACATGGCCATCATCAAGGAGTTCATGCGCTTCAAGGTGCACATGGAGGGCTCCGTGAACGGCCACGAGTTCGAGATCGAGGGCGAGGGCGAGGGCCGCCCCTACGAGGGCACCCAGACCGCCAAGCTGAAGGTGACCAAGGGTGGCCCCCTGCCCTTCGCCTGGGACATCCTGTCCCCTCAGTTCATGTACGGCTCCAAGGCCTACGTGAAGCACCCCGCCGACATCCCCGACTACTTGAAGCTGTCCTTCCCCGAGGGCTTCAAGTGGGAGCGCGTGATGAACTTCGAGGACGGCGGCGTGGTGACCGTGACCCAGGACTCCTCCCTGCAGGACGGCGAGTTCATCTACAAGGTGAAGCTGCGCGGCACCAAC…	1
InsertB	JK413	CCAAAAAAGAAGAGAAAGGTAGAAGACCCCAAGGACTTTCCTTCAGAATTGCTAAGTTTTTTGAGTCATGCTGTGTTTAGTAATAGAACTCTTGCTTGCTTTGCTATTTACACCACAAAGGAAAAAGCTGCACTGCTATACAAGAAAATTATGGAAAAATATTCTGTAACCTTTATAAGTAGGCATAACAGTTATAATCATAACATACTGTTTTTTCTTACTCCACACAGGCATAGAGTGTCTGCTATTAATAACTATGCTCAAAAATTGTGTACCTTTAGCTTTTTAATTTGTAAAGGGGTTAATAAGGAATATTTGATGTATAGTGCCTTGACTAGAGATCATAATCAGCCATACCACATTTGTAGAGGTTTTACTTGCTTTAAAAAACCTCCCACA…	1
InsertA	MS2205_MS2206	AGTGGTGGTTCTTGGAGATCCTGAGGATCTGGGTCAACAACACAGGTTGATATCCACAGCCACATGTGGCTAGAAAGAGTGGTCAACCTCTTGATGTCGCAGTAGCCAAGTCCTGTCCTACCCAAGTGGGTAGATGCTGCAGCAGACATGAGTAGCCTGTCATAACTTCGTATAGCATACATTATACGAAGTTATAAAACAAGGGTGATCCTCTCCCAAGGTCATCCTAATTATCTGTTCCTTCAAGCATGCACAGTGTGGAAGGGGACAGAATCTGGGCTCTTCATGAATAACCCTAATTTCTTTGTGTATAAAGATAGGTGGTCAGGACCAATTGTGTATCCTGCATCCTGGGTGCAGGGCCTAACCACACTGTCCTCTGTCTCTGCAGCCAAGCGG…	2
InsertB	XCD68a	ATGGGCAGCAGCCTGGACGACGAGCACATCCTGAGCGCCCTGCTGCAGAGCGACGACGAGCTGGTCGGCGAGGACAGCGACAGCGAGGTGAGCGACCACGTGAGCGAGGACGACGTGCAGTCCGACACCGAGGAGGCCTTCATCGACGAGGTGCACGAGGTGCAGCCTACCAGCAGCGGCTCCGAGATCCTGGACGAGCAGAACGTGATCGAGCAGCCCGGCAGCTCCCTGGCCAGCAACAGGATCCTGACCCTGCCCCAGAGGACCATCAGGGGCAAGAACAAGCACTGCTGGTCCACCTCCAAGCCCACCAGGCGGAGCAGGGTGTCCGCCCTGAACATCGTGAGAAGCCAGAGGGGCCCCACCAGGATGTGCAGGAACATCTACGACCCCCTGCTG…	2
